# When Deeper Analysis Weakens Aesthetic Experience: Behavioral and Brain Network Evidence

**DOI:** 10.64898/2026.08.06.743328

**Authors:** Lei Ha, Chuyang Sun, Rixin Tang

## Abstract

Analysis does not always enhance aesthetic experience. Philosophical accounts have long suggested that decomposing an aesthetic experience into determinate components may weaken it, yet this possibility has rarely been tested experimentally. To examine whether, when, and how analysis produces divergent effects on aesthetic experience, we conducted two experiments manipulating analysis depth. Experiment 1 showed that, during affective analysis of visual art, deep analysis produced a significantly weaker increase in aesthetic ratings than shallow analysis. In Experiment 2, we selected this condition to investigate the underlying mechanism. The behavioral effect was replicated: deep analysis removed the increase produced by shallow analysis without reducing ratings below the image baseline. Frequency-resolved brain network analysis further revealed a stronger task-related component and higher spatial entropy within the default mode network under deep analysis. Network-behavior correlations observed under shallow analysis were absent under deep analysis, suggesting reduced correspondence between the default-mode network (DMN) organization and aesthetic experience. Exploratory analyses further showed that spatial weights in the lateral temporal cortex and inferior parietal lobule were associated with smaller increases in aesthetic ratings. Together, these findings indicate that deeper analysis can selectively weaken improvements in aesthetic experience by altering how affective information is organized within the DMN.
