## Supplementary Material 2 for "When Deeper Analysis Weakens Aesthetic Experience: Behavioral and Brain Network Evidence": Channel definitions and ROI assignments.xlsx

### Sheet: Table S2
Table S2. Channel definitions and ROI assignments
Channel	ROI	Channel midpoint position and anatomical label (AAL)	Source position	Detector position
1	Left LTC	FT9h: Left middle temporal gyrus	FT7	FT9
14	Left LTC	T9h: Left inferior temporal gyrus (76.6%); Left middle temporal gyrus (23.4%)	T9	T7
7	Left LTC	FTT9: Left inferior temporal gyrus	T9	FT9
8	Left LTC	FTT7: Left middle temporal gyrus	FT7	T7
6	Right LTC	FT10h: Right middle temporal gyrus	FT8	FT10
19	Right LTC	T10h: Right inferior temporal gyrus (61.3%); Right middle temporal gyrus (38.7%)	T10	T8
12	Right LTC	FTT8: Right middle temporal gyrus (82.1%); Right superior temporal gyrus (17.9%)	FT8	T8
13	Right LTC	FTT10: Right inferior temporal gyrus	T10	FT10
40	Left IPL	CPP5h: Left inferior parietal lobule (55.3%); Left angular gyrus (41.8%)	CP3	P5
33	Left IPL	CP5h: Left inferior parietal lobule (79.0%); Left supramarginal gyrus (21.0%)	CP3	CP5
46	Left IPL	CPP3: Left inferior parietal lobule (89.5%); Left angular gyrus (10.5%)	CP3	P3
39	Right IPL	CP6h: Right supramarginal gyrus (75.0%); Right inferior parietal lobule (25.0%)	CP4	CP6
45	Right IPL	CPP6h: Right inferior parietal lobule (96.0%); Right angular gyrus (4.0%)	CP4	P6
52	Right IPL	CPP4: Right inferior parietal lobule (68.8%); Right angular gyrus (31.2%)	CP4	P4
17	Left IFG	FFT7h: Left inferior frontal gyrus, triangular part	F7	FC5
16	Left IFG	FFC5: Left inferior frontal gyrus, triangular part	F5	FC5
3	Right IFG	FFC6: Right inferior frontal gyrus, triangular part	FC6	F6
4	Right IFG	FFT8h: Right inferior frontal gyrus, triangular part (97.5%); Right inferior frontal gyrus, opercular part (2.5%)	FC6	F8
42	FP	Fp1h: Left superior frontal gyrus, orbital part (51.1%); Left middle frontal gyrus, orbital part (48.9%)	Fp1	Fpz
43	FP	Fp2h: Right superior frontal gyrus, orbital part (76.2%); Right middle frontal gyrus, orbital part (23.8%)	Fp2	Fpz
28	OFC	AFp9: Left middle frontal gyrus, orbital part (53.2%); Left inferior frontal gyrus, orbital part (46.8%)	AF9	N1
29	OFC	N1h: Left superior frontal gyrus, orbital part (56.3%); Left gyrus rectus (43.8%)	Nz	N1
30	OFC	N2h: Right superior frontal gyrus, orbital part	Nz	N2
31	OFC	AFp10: Right middle frontal gyrus, orbital part	AF10	N2
54	LOPPA	POO7: Left middle occipital gyrus	PO7	O1
55	LOPPA	O1h: Left middle occipital gyrus (57.9%); Left superior occipital gyrus (42.1%)	Oz	O1
56	LOPPA	O2h: Right cuneus (46.3%); Right superior occipital gyrus (42.0%); Right calcarine cortex (8.6%)	Oz	O2
57	LOPPA	POO8: Right middle occipital gyrus	PO8	O2
Note. Channel-level anatomical assignments were based on the nearest 10–05 midpoint position and the AAL atlas. Percentages indicate atlas overlap. Fp1h/Fp2h and POO7/O1h/O2h/POO8 use the exact midpoint coordinates supplied. Rectus, cuneus, and calcarine overlap should be interpreted cautiously because conventional fNIRS has lower sensitivity to ventral or medial cortex.
Montage check: the entered 28 channel pairs contain 17 unique source positions and 18 unique detector positions. This classification follows the source/detector columns in the uploaded sheet. Please verify the original NIRSite/NIRStar montage if the acquisition configuration was documented as 16 sources and 16 detectors.
