## Supplementary Material 2 for "When Deeper Analysis Weakens Aesthetic Experience: Behavioral and Brain Network Evidence": Optode positions and MNI coordinates.xlsx

### Sheet: Table S1
Table S1. Optode positions and MNI coordinates
Position	Optode type	x (mm)	y (mm)	z (mm)
FT9	Detector	-54.5596	3.08174	-38.5196
FT7	Source	-61.6895	3.99591	-15.7266
T9	Source	-61.0017	-16.0688	-34.7502
T7	Detector	-70.0345	-18.1253	-11.7724
F7	Source	-51.9552	37.9858	-9.74577
F5	Source	-51.7116	40.3606	10.5817
FC5	Detector	-61.0652	12.8548	20.5246
CP5	Detector	-65.3506	-44.2325	29.4119
CP3	Source	-54.08	-44.5549	54.8459
P5	Detector	-55.6088	-68.713	27.2487
P3	Detector	-45.455	-68.7291	48.7961
F6	Detector	53.7837	39.5682	11.6673
F8	Detector	53.9673	37.786	-9.61321
FC6	Source	62.9097	11.2279	21.1011
CP4	Source	55.1335	-44.1016	54.177
CP6	Detector	65.9879	-43.5096	29.2347
P4	Detector	44.3431	-68.5164	48.9332
P6	Detector	55.0622	-68.2684	27.1601
FT8	Source	63.1466	3.71345	-14.2156
FT10	Detector	56.2112	3.24869	-37.7045
T8	Detector	70.878	-17.8312	-10.7176
T10	Source	62.1563	-15.6302	-34.2671
PO7	Source	-43.9778	-88.9236	2.8266
O1	Detector	-23.9619	-102.214	7.36937
Oz	Source	-3.13138	-102.66	12.1744
O2	Detector	22.6476	-102.657	7.20366
PO8	Source	43.8986	-88.0708	2.64412
Fp1	Source	-22.0826	67.5776	-6.468
Fpz	Detector	3.02227	67.6056	-3.04131
Fp2	Source	25.8597	68.061	-7.12676
AF9	Source	-40.1348	45.4849	-19.8708
N1	Detector	-14.6413	59.7834	-21.0583
Nz	Source	2.3212	62.3404	-21.8523
N2	Detector	18.6482	60.993	-19.7508
AF10	Source	41.6142	45.4233	-20.1886
